# Enhancing anti-EGFRvIII CAR T cell therapy against glioblastoma with a paracrine SIRPγ-derived CD47 blocker

**DOI:** 10.1101/2023.08.31.555122

**Authors:** Tomás A. Martins, Nazanin Tatari, Deniz Kaymak, Sabrina Hogan, Ewelina M. Bartoszek, Ronja Wieboldt, Marie-Françoise Ritz, Alicia Buck, Marta McDaid, Alexandra Gerber, Aisha Beshirova, Manina M. Etter, Anja Heider, Tala Shekarian, Hayget Mohamed, Philip Schmassmann, Ines Abel, Luigi Mariani, Raphael Guzman, Jean-Louis Boulay, Berend Snijder, Tobias Weiss, Heinz Läubli, Gregor Hutter

**Affiliations:** Brain Tumor Immunotherapy and Biology Laboratory, Department of Biomedicine, University of Basel, Basel, Switzerland; Microscopy Core Facility, Department of Biomedicine, University of Basel, Basel, Switzerland; Cancer Immunotherapy Laboratory, Department of Biomedicine, University of Basel, Basel, Switzerland; Department of Neurology, Clinical Neuroscience Center, University Hospital Zurich and University of Zurich, Zurich, Switzerland; Institute of Molecular Systems Biology, ETH Zurich, Zurich, Switzerland; Experimental Immunology Laboratory, Department of Biomedicine, University of Basel, Basel, Switzerland; Department of Neurosurgery, University Hospital Basel, Basel, Switzerland; Immunology Laboratory, Swiss Institute of Allergy and Asthma Research, University of Zurich, Davos Wolfgang, Switzerland; Division of Oncology, University Hospital Basel, Basel, Switzerland; Department of Surgery, University Hospital Basel, Switzerland

**Keywords:** GBM, EGFRvIII, CAR T cell therapy, CD47, GAM, microglia modulation, SGRP, immunotherapy

## Abstract

A major challenge for chimeric antigen receptor (CAR) T cell therapy against glioblastoma (GBM) is its immunosuppressive tumor microenvironment (TME), which is densely populated and supported by protumoral glioma-associated microglia and macrophages (GAMs). Targeting of CD47, a “don’t-eat-me” signal overexpressed by tumor cells, disrupts the CD47-SIRPα axis and induces GAM phagocytic function. However, antibody-mediated CD47 blockade monotherapy is associated with toxicity and low bioavailability in solid tumors. To overcome these limitations, we combined local CAR T cell therapy with paracrine GAM modulation for more effective elimination of GBM. To this end, we engineered a new CAR T cell against epidermal growth factor receptor variant III (EGFRvIII) that constitutively secretes a SIRPγ-related protein (SGRP) with high affinity to CD47. Anti-EGFRvIII-SGRP CAR T cells eliminated EGFRvIII^+^ GBM in a dose-dependent manner *in vitro* and eradicated orthotopically xenografted EGFRvIII-mosaic GBM by locoregional application *in vivo.* This resulted in significant tumor-free long-term survival, followed by partial tumor control upon tumor re-challenge. The combination of anti-CD47 antibodies with anti-EGFRvIII CAR T cells failed to achieve a similar therapeutic effect, underscoring the importance of sustained paracrine GAM modulation. Multidimensional brain immunofluorescence microscopy and in-depth spectral flow cytometry on GBM-xenografted brains showed that anti-EGFRvIII-SGRP CAR T cells accelerated GBM clearance, increased CD68^+^ cell trafficking to tumor scar sites, and induced myeloid-mediated tumor cell uptake. Additionally, in a peripheral lymphoma mouse xenograft model, anti-CD19-SGRP CAR T cells had superior efficacy compared to conventional anti-CD19 CAR T cells. Validation on human GBM explants revealed that anti-EGFRvIII-SGRP CAR T cells had similar tumor-killing capacity to anti-EGFRvIII CAR monotherapy, but showed a slight improvement in maintenance of tumor-infiltrated CD14^+^ myeloid cells. Thus, local anti-EGFRvIII-SGRP CAR T cell therapy combines the potent antitumor effect of engineered T cells with the modulation of the surrounding innate immune TME, resulting in the additive elimination of bystander EGFRvIII^-^ tumor cells in a manner that overcomes major mechanisms of CAR T cell therapy resistance, including tumor innate immune suppression and antigen escape.
