## Supplementary material for "Enhancing anti-EGFRvIII CAR T cell therapy against glioblastoma with a paracrine SIRPγ-derived CD47 blocker": Table S1

### Sheet: a) AA sequences
Table S1
Protein/peptide	Uniprot Ref	AA sequence
Human CD47	Q08722	QLLFNKTKSVEFTFCNDTVVIPCFVTNMEAQNTTEVYVKWKFKGRDIYTFDGALNKSTVPTDFSSAKIEVSQLLKGDASLKMDKSDAVSHTGNYTCEVTELTREGETIIELKYRVVSWFSPNENILIVIFPIFAILLFWGQFGIKTLKYRSGGMDEKTIALLVAGLVITVIVIVGAILFVPGEYSLKNATGLGLIVTSTGILILLHYYVFSTAIGLTSFVIAILVIQVIAYILAVVGLSLCIAACIPMHGPLLISGLSILALAQLLGLVYMKFVASNQKTIQPPRKAVEEPLNAFKESKGMMNDE
Human IL2sig	P60568	MYRMQLLSCIALSLALVTNS
Human SIRPα-V1	P78324	EELQVIQPDKSVLVAAGETATLRCTATSLIPVGPIQWFRGAGPGRELIYNQKEGHFPRVTTVSDLTKRNNMDFSIRIGNITPADAGTYYCVKFRKGSPDDVEFKSG
Human SIRPγ-V1	Q9P1W8	EELQMIQPEKLLLVTVGKTATLHCTVTSLLPVGPVLWFRGVGPGRELIYNQKEGHFPRVTTVSDLTKRNNMDFSIRISSITPADVGTYYCVKFRKGSPENVEFKSG
IL2sig-SGRP	NA	MYRMQLLSCIALSLALVTNSEEELQIIQPEKLLLVTVGKTATLHCTITSLFPVGPIQWFRGVGPGRVLIYNQKDGHFPRVTTVSDGTKRNNMDFSIRISSITPADVGTYYCVKFRKGSPEDVEFKSGPGTEMALGAKPS
Murine SIRPα-V1	P97797	KELKVTQPEKSVSVAAGDSTVLNCTLTSLLPVGPIRWYRGVGPSRLLIYSFAGEYVPRIRNVSDTTKRNNMDFSIRISNVTPADAGIYYCVKFQKGSSEPDTEIQS
SGRP	NA	EEELQIIQPEKLLLVTVGKTATLHCTITSLFPVGPIQWFRGVGPGRVLIYNQKDGHFPRVTTVSDGTKRNNMDFSIRISSITPADVGTYYCVKFRKGSPEDVEFKSGPGTEMALGAKPS

### Sheet: b) nt sequences
Table S1
Protein/peptide	NCBI Ref Seq	nt sequence
Human CD47	NM_001777.4	CAGCTACTATTTAATAAAACAAAATCTGTAGAATTCACGTTTTGTAATGACACTGTCGTCATTCCATGCTTTGTTACTAATATGGAGGCACAAAACACTACTGAAGTATACGTAAAGTGGAAATTTAAAGGAAGAGATATTTACACCTTTGATGGAGCTCTAAACAAGTCCACTGTCCCCACTGACTTTAGTAGTGCAAAAATTGAAGTCTCACAATTACTAAAAGGAGATGCCTCTTTGAAGATGGATAAGAGTGATGCTGTCTCACACACAGGAAACTACACTTGTGAAGTAACAGAATTAACCAGAGAAGGTGAAACGATCATCGAGCTAAAATATCGTGTTGTTTCATGGTTTTCTCCAAATGAAAATATTCTTATTGTTATTTTCCCAATTTTT…
Human IL2sig	NM_000586.4	ATGTACAGGATGCAACTCCTGTCTTGCATTGCACTAAGTCTTGCACTTGTCACGAATTCG
Human SIRPα-V1	NM_001040022.1	GAGGAGGAGCTGCAGGTGATTCAGCCTGACAAGTCCGTGTTGGTTGCAGCTGGAGAGACAGCCACTCTGCGCTGCACTGCGACCTCTCTGATCCCTGTGGGGCCCATCCAGTGGTTCAGAGGAGCTGGACCAGGCCGGGAATTAATCTACAATCAAAAAGAAGGCCACTTCCCCCGGGTAACAACTGTTTCAGACCTCACAAAGAGAAACAACATGGACTTTTCCATCCGCATCGGTAACATCACCCCAGCAGATGCCGGCACCTACTACTGTGTGAAGTTCCGGAAAGGGAGCCCCGATGACGTGGAGTTTAAGTCTGGA
Human SIRPγ-V1	NM_018556.4	GAGGAGGAGCTACAGATGATTCAGCCTGAGAAGCTCCTGTTGGTCACAGTTGGAAAGACAGCCACTCTGCACTGCACTGTGACCTCCCTGCTTCCCGTGGGACCCGTCCTGTGGTTCAGAGGAGTTGGACCAGGCCGGGAATTAATCTACAATCAAAAAGAAGGCCACTTCCCCAGGGTAACAACAGTTTCAGACCTCACAAAGAGAAACAACATGGACTTTTCCATCCGCATCAGTAGCATCACCCCAGCAGATGTCGGCACATACTACTGTGTGAAGTTTCGAAAAGGGAGCCCTGAGAACGTGGAGTTTAAGTCTGGA
IL2sig-SGRP	NA	TACAGGATGCAACTCCTGTCTTGCATTGCACTAAGTCTTGCACTTGTCACGAATTCGGAGGAGGAGCTGCAGATCATCCAGCCAGAGAAGCTGCTGCTGGTGACCGTGGGCAAGACGGCCACTCTTCATTGTACCATCACCTCTTTGTTCCCCGTGGGTCCCATCCAGTGGTTCCGCGGGGTCGGACCCGGGCGGGTGCTCATCTACAACCAGAAGGACGGCCACTTTCCTAGGGTCACCACAGTAAGCGACGGCACCAAGCGCAACAATATGGATTTCAGCATTCGCATCTCTTCCATTACTCCGGCGGACGTGGGCACCTATTACTGCGTTAAATTTCGTAAGGGATCCCCGGAAGACGTGGAGTTCAAATCCGGCCCTGGTACGGAGATGGCTCTG…
Murine SIRPα-V1	NM_007547.5	AAGGAACTGAAGGTGACTCAGCCTGAGAAATCAGTGTCTGTTGCTGCTGGGGATTCGACCGTTCTGAACTGCACTTTGACCTCCTTGTTGCCGGTGGGACCCATTAGGTGGTACAGAGGAGTAGGGCCAAGCCGGCTGTTGATCTACAGTTTCGCAGGAGAATACGTTCCTCGAATTAGAAATGTTTCAGATACTACTAAGAGAAACAATATGGACTTTTCCATCCGTATCAGTAATGTCACCCCAGCAGATGCTGGCATCTACTACTGTGTGAAGTTCCAGAAAGGATCATCAGAGCCTGACACAGAAATACAATCT
SGRP	NA	ATGGAGGAGGAGCTGCAGATCATCCAGCCAGAGAAGCTGCTGCTGGTGACCGTGGGCAAGACGGCCACTCTTCATTGTACCATCACCTCTTTGTTCCCCGTGGGTCCCATCCAGTGGTTCCGCGGGGTCGGACCCGGGCGGGTGCTCATCTACAACCAGAAGGACGGCCACTTTCCTAGGGTCACCACAGTAAGCGACGGCACCAAGCGCAACAATATGGATTTCAGCATTCGCATCTCTTCCATTACTCCGGCGGACGTGGGCACCTATTACTGCGTTAAATTTCGTAAGGGATCCCCGGAAGACGTGGAGTTCAAATCCGGCCCTGGTACGGAGATGGCTCTGGGCGCCAAGCCCTCG
