## Supplementary material for "Enhancing anti-EGFRvIII CAR T cell therapy against glioblastoma with a paracrine SIRPγ-derived CD47 blocker": Table S2

### Sheet: a) CAR constructs
Table S2
CAR construct	Design	bp	nt sequence
aCD19 CAR	FMC63.BBz	2262	ATGGCCTTACCAGTGACCGCCTTGCTCCTGCCGCTGGCCTTGCTGCTCCACGCCGCCAGGCCGGGATCCGACATCCAGATGACACAGACTACATCCTCCCTGTCTGCCTCTCTGGGAGACAGAGTCACCATCAGTTGCAGGGCAAGTCAGGACATTAGTAAATATTTAAATTGGTATCAGCAGAAACCAGATGGAACTGTTAAACTCCTGATCTACCATACATCAAGATTACACTCAGGAGTCCCATCAAGGTTCAGTGGCAGTGGGTCTGGAACAGATTATTCTCTCACCATTAGCAACCTGGAGCAAGAAGATATTGCCACTTACTTTTGCCAACAGGGTAATACGCTTCCGTACACGTTCGGAGGGGGGACTAAGTTGGAAATAACAGGCTCCACC…
aCD19-SGRP CAR	FMC63.BBz	2745	ATGGCCTTACCAGTGACCGCCTTGCTCCTGCCGCTGGCCTTGCTGCTCCACGCCGCCAGGCCGGGATCCGACATCCAGATGACACAGACTACATCCTCCCTGTCTGCCTCTCTGGGAGACAGAGTCACCATCAGTTGCAGGGCAAGTCAGGACATTAGTAAATATTTAAATTGGTATCAGCAGAAACCAGATGGAACTGTTAAACTCCTGATCTACCATACATCAAGATTACACTCAGGAGTCCCATCAAGGTTCAGTGGCAGTGGGTCTGGAACAGATTATTCTCTCACCATTAGCAACCTGGAGCAAGAAGATATTGCCACTTACTTTTGCCAACAGGGTAATACGCTTCCGTACACGTTCGGAGGGGGGACTAAGTTGGAAATAACAGGCTCCACC…
aEGFRvIII CAR	3C10.BBz	2247	ATGGCCTTACCAGTGACCGCCTTGCTCCTGCCGCTGGCCTTGCTGCTCCACGCCGCCAGGCCGGGATCCGAGATTCAGCTGCAGCAATCTGGGGCAGAACTTGTGAAGCCAGGGGCCTCAGTCAAGCTGTCCTGCACAGGTTCTGGCTTCAACATTGAAGACTACTATATTCACTGGGTGAAGCAGAGGACTGAACAGGGCCTGGAATGGATTGGAAGGATTGATCCTGAGAATGATGAAACTAAATATGGCCCAATATTCCAGGGCAGGGCCACTATAACAGCAGACACATCCTCCAACACAGTCTACCTGCAACTCAGCAGCCTGACATCTGAGGACACTGCCGTCTATTACTGTGCCTTTCGCGGTGGAGTCTACTGGGGGCCAGGAACCACTCTC…
aEGFRvIII-SGRP CAR	3C10.BBz	2730	ATGGCCTTACCAGTGACCGCCTTGCTCCTGCCGCTGGCCTTGCTGCTCCACGCCGCCAGGCCGGGATCCGAGATTCAGCTGCAGCAATCTGGGGCAGAACTTGTGAAGCCAGGGGCCTCAGTCAAGCTGTCCTGCACAGGTTCTGGCTTCAACATTGAAGACTACTATATTCACTGGGTGAAGCAGAGGACTGAACAGGGCCTGGAATGGATTGGAAGGATTGATCCTGAGAATGATGAAACTAAATATGGCCCAATATTCCAGGGCAGGGCCACTATAACAGCAGACACATCCTCCAACACAGTCTACCTGCAACTCAGCAGCCTGACATCTGAGGACACTGCCGTCTATTACTGTGCCTTTCGCGGTGGAGTCTACTGGGGGCCAGGAACCACTCTC…

### Sheet: b) aCD19 CAR domains
Table S2
FMC63.BBz CAR construct domain	bp	nt sequence
FMC63.BBz	1488	ATGGCCTTACCAGTGACCGCCTTGCTCCTGCCGCTGGCCTTGCTGCTCCACGCCGCCAGGCCGGGATCCGACATCCAGATGACACAGACTACATCCTCCCTGTCTGCCTCTCTGGGAGACAGAGTCACCATCAGTTGCAGGGCAAGTCAGGACATTAGTAAATATTTAAATTGGTATCAGCAGAAACCAGATGGAACTGTTAAACTCCTGATCTACCATACATCAAGATTACACTCAGGAGTCCCATCAAGGTTCAGTGGCAGTGGGTCTGGAACAGATTATTCTCTCACCATTAGCAACCTGGAGCAAGAAGATATTGCCACTTACTTTTGCCAACAGGGTAATACGCTTCCGTACACGTTCGGAGGGGGGACTAAGTTGGAAATAACAGGCTCCACC…
CD8a leader	60	GCCTTACCAGTGACCGCCTTGCTCCTGCCGCTGGCCTTGCTGCTCCACGCCGCCAGGCCG
FMC63	744	GACATCCAGATGACACAGACTACATCCTCCCTGTCTGCCTCTCTGGGAGACAGAGTCACCATCAGTTGCAGGGCAAGTCAGGACATTAGTAAATATTTAAATTGGTATCAGCAGAAACCAGATGGAACTGTTAAACTCCTGATCTACCATACATCAAGATTACACTCAGGAGTCCCATCAAGGTTCAGTGGCAGTGGGTCTGGAACAGATTATTCTCTCACCATTAGCAACCTGGAGCAAGAAGATATTGCCACTTACTTTTGCCAACAGGGTAATACGCTTCCGTACACGTTCGGAGGGGGGACTAAGTTGGAAATAACAGGCTCCACCTCTGGATCCGGCAAGCCCGGATCTGGCGAGGGATCCACCAAGGGCGAGGTGAAACTGCAGGAGTCAGGA…
CD8a hinge	135	ACCACGACGCCAGCGCCGCGACCACCAACACCGGCGCCCACCATCGCGTCGCAGCCCCTGTCCCTGCGCCCAGAGGCGTGCCGGCCAGCGGCGGGGGGCGCAGTGCACACGAGGGGGCTGGACTTCGCCTGTGAT
CD8a transmembrane	72	ATCTACATCTGGGCGCCCTTGGCCGGGACTTGTGGGGTCCTTCTCCTGTCACTGGTTATCACCCTTTACTGC
4-1BB	126	AAACGGGGCAGAAAGAAACTCCTGTATATATTCAAACAACCATTTATGAGACCAGTACAAACTACTCAAGAGGAAGATGGCTGTAGCTGCCGATTTCCAGAAGAAGAAGAAGGAGGATGTGAACTG
CD3z	336	AGAGTGAAGTTCAGCAGGAGCGCAGACGCCCCCGCGTACCAGCAGGGCCAGAACCAGCTCTATAACGAGCTCAATCTAGGACGAAGAGAGGAGTACGATGTTTTGGACAAGAGACGTGGCCGGGACCCTGAGATGGGGGGAAAGCCGAGAAGGAAGAACCCTCAGGAAGGCCTGTACAATGAACTGCAGAAAGATAAGATGGCGGAGGCCTACAGTGAGATTGGGATGAAAGGCGAGCGCCGGAGGGGCAAGGGGCACGATGGCCTTTACCAGGGTCTCAGTACAGCCACCAAGGACACCTACGACGCCCTTCACATGCAGGCCCTGCCCCCTCGC
T2A	63	GGAAGCGGAGAGGGCAGGGGAAGTCTTCTAACATGCGGGGACGTGGAGGAAAATCCCGGCCCC
mCherry	708	ATGGTGAGCAAGGGCGAGGAGGATAACATGGCCATCATCAAGGAGTTCATGCGCTTCAAGGTGCACATGGAGGGCTCCGTGAACGGCCACGAGTTCGAGATCGAGGGCGAGGGCGAGGGCCGCCCCTACGAGGGCACCCAGACCGCCAAGCTGAAGGTGACCAAGGGTGGCCCCCTGCCCTTCGCCTGGGACATCCTGTCCCCTCAGTTCATGTACGGCTCCAAGGCCTACGTGAAGCACCCCGCCGACATCCCCGACTACTTGAAGCTGTCCTTCCCCGAGGGCTTCAAGTGGGAGCGCGTGATGAACTTCGAGGACGGCGGCGTGGTGACCGTGACCCAGGACTCCTCCCTGCAGGACGGCGAGTTCATCTACAAGGTGAAGCTGCGCGGCACCAAC…
P2A	66	GGAAGCGGAGCCACGAACTTCTCTCTGTTAAAGCAAGCAGGAGATGTTGAAGAAAACCCCGGGCCT
IL2sig-SGRP	417	ATGTACAGGATGCAACTCCTGTCTTGCATTGCACTAAGTCTTGCACTTGTCACGAATTCGGAGGAGGAGCTGCAGATCATCCAGCCAGAGAAGCTGCTGCTGGTGACCGTGGGCAAGACGGCCACTCTTCATTGTACCATCACCTCTTTGTTCCCCGTGGGTCCCATCCAGTGGTTCCGCGGGGTCGGACCCGGGCGGGTGCTCATCTACAACCAGAAGGACGGCCACTTTCCTAGGGTCACCACAGTAAGCGACGGCACCAAGCGCAACAATATGGATTTCAGCATTCGCATCTCTTCCATTACTCCGGCGGACGTGGGCACCTATTACTGCGTTAAATTTCGTAAGGGATCCCCGGAAGACGTGGAGTTCAAATCCGGCCCTGGTACGGAGATGGCT…
IL2sig	57	TACAGGATGCAACTCCTGTCTTGCATTGCACTAAGTCTTGCACTTGTCACGAATTCG
SGRP	357	GAGGAGGAGCTGCAGATCATCCAGCCAGAGAAGCTGCTGCTGGTGACCGTGGGCAAGACGGCCACTCTTCATTGTACCATCACCTCTTTGTTCCCCGTGGGTCCCATCCAGTGGTTCCGCGGGGTCGGACCCGGGCGGGTGCTCATCTACAACCAGAAGGACGGCCACTTTCCTAGGGTCACCACAGTAAGCGACGGCACCAAGCGCAACAATATGGATTTCAGCATTCGCATCTCTTCCATTACTCCGGCGGACGTGGGCACCTATTACTGCGTTAAATTTCGTAAGGGATCCCCGGAAGACGTGGAGTTCAAATCCGGCCCTGGTACGGAGATGGCTCTGGGCGCCAAGCCCTCG

### Sheet: c) aEGFRvIII CAR domains
Table S2
3C10.BBz CAR construct domain	bp	nt sequence
3C10.BBz	1473	ATGGCCTTACCAGTGACCGCCTTGCTCCTGCCGCTGGCCTTGCTGCTCCACGCCGCCAGGCCGGGATCCGAGATTCAGCTGCAGCAATCTGGGGCAGAACTTGTGAAGCCAGGGGCCTCAGTCAAGCTGTCCTGCACAGGTTCTGGCTTCAACATTGAAGACTACTATATTCACTGGGTGAAGCAGAGGACTGAACAGGGCCTGGAATGGATTGGAAGGATTGATCCTGAGAATGATGAAACTAAATATGGCCCAATATTCCAGGGCAGGGCCACTATAACAGCAGACACATCCTCCAACACAGTCTACCTGCAACTCAGCAGCCTGACATCTGAGGACACTGCCGTCTATTACTGTGCCTTTCGCGGTGGAGTCTACTGGGGGCCAGGAACCACTCTC…
CD8a leader	60	GCCTTACCAGTGACCGCCTTGCTCCTGCCGCTGGCCTTGCTGCTCCACGCCGCCAGGCCG
3C10	729	GAGATTCAGCTGCAGCAATCTGGGGCAGAACTTGTGAAGCCAGGGGCCTCAGTCAAGCTGTCCTGCACAGGTTCTGGCTTCAACATTGAAGACTACTATATTCACTGGGTGAAGCAGAGGACTGAACAGGGCCTGGAATGGATTGGAAGGATTGATCCTGAGAATGATGAAACTAAATATGGCCCAATATTCCAGGGCAGGGCCACTATAACAGCAGACACATCCTCCAACACAGTCTACCTGCAACTCAGCAGCCTGACATCTGAGGACACTGCCGTCTATTACTGTGCCTTTCGCGGTGGAGTCTACTGGGGGCCAGGAACCACTCTCACAGTCTCCTCAGGAGGTGGTGGTTCCGGTGGTGGTGGTTCCGGAGGTGGTGGTTCACATATGGATGTT…
CD8a hinge	135	ACCACGACGCCAGCGCCGCGACCACCAACACCGGCGCCCACCATCGCGTCGCAGCCCCTGTCCCTGCGCCCAGAGGCGTGCCGGCCAGCGGCGGGGGGCGCAGTGCACACGAGGGGGCTGGACTTCGCCTGTGAT
CD8a transmembrane	72	ATCTACATCTGGGCGCCCTTGGCCGGGACTTGTGGGGTCCTTCTCCTGTCACTGGTTATCACCCTTTACTGC
4-1BB	126	AAACGGGGCAGAAAGAAACTCCTGTATATATTCAAACAACCATTTATGAGACCAGTACAAACTACTCAAGAGGAAGATGGCTGTAGCTGCCGATTTCCAGAAGAAGAAGAAGGAGGATGTGAACTG
CD3z	336	AGAGTGAAGTTCAGCAGGAGCGCAGACGCCCCCGCGTACCAGCAGGGCCAGAACCAGCTCTATAACGAGCTCAATCTAGGACGAAGAGAGGAGTACGATGTTTTGGACAAGAGACGTGGCCGGGACCCTGAGATGGGGGGAAAGCCGAGAAGGAAGAACCCTCAGGAAGGCCTGTACAATGAACTGCAGAAAGATAAGATGGCGGAGGCCTACAGTGAGATTGGGATGAAAGGCGAGCGCCGGAGGGGCAAGGGGCACGATGGCCTTTACCAGGGTCTCAGTACAGCCACCAAGGACACCTACGACGCCCTTCACATGCAGGCCCTGCCCCCTCGC
T2A	63	GGAAGCGGAGAGGGCAGGGGAAGTCTTCTAACATGCGGGGACGTGGAGGAAAATCCCGGCCCC
mCherry	708	ATGGTGAGCAAGGGCGAGGAGGATAACATGGCCATCATCAAGGAGTTCATGCGCTTCAAGGTGCACATGGAGGGCTCCGTGAACGGCCACGAGTTCGAGATCGAGGGCGAGGGCGAGGGCCGCCCCTACGAGGGCACCCAGACCGCCAAGCTGAAGGTGACCAAGGGTGGCCCCCTGCCCTTCGCCTGGGACATCCTGTCCCCTCAGTTCATGTACGGCTCCAAGGCCTACGTGAAGCACCCCGCCGACATCCCCGACTACTTGAAGCTGTCCTTCCCCGAGGGCTTCAAGTGGGAGCGCGTGATGAACTTCGAGGACGGCGGCGTGGTGACCGTGACCCAGGACTCCTCCCTGCAGGACGGCGAGTTCATCTACAAGGTGAAGCTGCGCGGCACCAAC…
P2A	66	GGAAGCGGAGCCACGAACTTCTCTCTGTTAAAGCAAGCAGGAGATGTTGAAGAAAACCCCGGGCCT
IL2sig-SGRP	417	ATGTACAGGATGCAACTCCTGTCTTGCATTGCACTAAGTCTTGCACTTGTCACGAATTCGGAGGAGGAGCTGCAGATCATCCAGCCAGAGAAGCTGCTGCTGGTGACCGTGGGCAAGACGGCCACTCTTCATTGTACCATCACCTCTTTGTTCCCCGTGGGTCCCATCCAGTGGTTCCGCGGGGTCGGACCCGGGCGGGTGCTCATCTACAACCAGAAGGACGGCCACTTTCCTAGGGTCACCACAGTAAGCGACGGCACCAAGCGCAACAATATGGATTTCAGCATTCGCATCTCTTCCATTACTCCGGCGGACGTGGGCACCTATTACTGCGTTAAATTTCGTAAGGGATCCCCGGAAGACGTGGAGTTCAAATCCGGCCCTGGTACGGAGATGGCT…
IL2sig	57	TACAGGATGCAACTCCTGTCTTGCATTGCACTAAGTCTTGCACTTGTCACGAATTCG
SGRP	357	GAGGAGGAGCTGCAGATCATCCAGCCAGAGAAGCTGCTGCTGGTGACCGTGGGCAAGACGGCCACTCTTCATTGTACCATCACCTCTTTGTTCCCCGTGGGTCCCATCCAGTGGTTCCGCGGGGTCGGACCCGGGCGGGTGCTCATCTACAACCAGAAGGACGGCCACTTTCCTAGGGTCACCACAGTAAGCGACGGCACCAAGCGCAACAATATGGATTTCAGCATTCGCATCTCTTCCATTACTCCGGCGGACGTGGGCACCTATTACTGCGTTAAATTTCGTAAGGGATCCCCGGAAGACGTGGAGTTCAAATCCGGCCCTGGTACGGAGATGGCTCTGGGCGCCAAGCCCTCG
