## Supplementary material for "Enhancing anti-EGFRvIII CAR T cell therapy against glioblastoma with a paracrine SIRPγ-derived CD47 blocker": Table S4

### Sheet: GBM constructs
Table S4
GBM cell line transgene constructs	Transgene	Selection cassette	nt sequence
EGFRvIII	EGFRvIII	Puromycin	ATGCGACCCTCCGGGACGGCCGGGGCAGCGCTCCTGGCGCTGCTGGCTGCGCTCTGCCCGGCGAGTCGGGCTCTGGAGGAAAAGAAAGGTAATTATGTGGTGACAGATCACGGCTCGTGCGTCCGAGCCTGTGGGGCCGACAGCTATGAGATGGAGGAAGACGGCGTCCGCAAGTGTAAGAAGTGCGAAGGGCCTTGCCGCAAAGTGTGTAACGGAATAGGTATTGGTGAATTTAAAGACTCACTCTCCATAAATGCTACGAATATTAAACACTTCAAAAACTGCACCTCCATCAGTGGCGATCTCCACATCCTGCCGGTGGCATTTAGGGGTGACTCCTTCACACATACTCCTCCTCTGGATCCACAGGAACTGGATATTCTGAAAACCGTAAAGGAA…
iRFP713-P2A-Nluc	iRFP713, NanoLuciferase	Puromycin	ATGGCTGAAGGATCCGTCGCCAGGCAGCCTGACCTCTTGACCTGCGACGATGAGCCGATCCATATCCCCGGTGCCATCCAACCGCATGGACTGCTGCTCGCCCTCGCCGCCGACATGACGATCGTTGCCGGCAGCGACAACCTTCCCGAACTCACCGGACTGGCGATCGGCGCCCTGATCGGCCGCTCTGCGGCCGATGTCTTCGACTCGGAGACGCACAACCGTCTGACGATCGCCTTGGCCGAGCCCGGGGCGGCCGTCGGAGCACCGATCACTGTCGGCTTCACGATGCGAAAGGACGCAGGCTTCATCGGCTCCTGGCATCGCCATGATCAGCTCATCTTCCTCGAGCTCGAGCCTCCCCAGCGGGACGTCGCCGAGCCGCAGGCGTTCTTCCGC…
Luc2-T2A-mTagBFP2	mTagBFP2, Luciferase2	Puromycin	ATGGAAGATGCCAAAAACATTAAGAAGGGCCCAGCGCCATTCTACCCACTCGAAGACGGGACCGCCGGCGAGCAGCTGCACAAAGCCATGAAGCGCTACGCCCTGGTGCCCGGCACCATCGCCTTTACCGACGCACATATCGAGGTGGACATTACCTACGCCGAGTACTTCGAGATGAGCGTTCGGCTGGCAGAAGCTATGAAGCGCTATGGGCTGAATACAAACCATCGGATCGTGGTGTGCAGCGAGAATAGCTTGCAGTTCTTCATGCCCGTGTTGGGTGCCCTGTTCATCGGTGTGGCTGTGGCCCCAGCTAACGACATCTACAACGAGCGCGAGCTGCTGAACAGCATGGGCATCAGCCAGCCCACCGTCGTATTCGTGAGCAAGAAAGGGCTG…
