## Supplementary material for "Enhancing anti-EGFRvIII CAR T cell therapy against glioblastoma with a paracrine SIRPγ-derived CD47 blocker": Table S5

### Sheet: a) FC antibodies and dyes
Table S5
Marker	Fluorophore	Clone	Host/Isotype	Reactivity	Catalog reference	Company	Final dilution
CD4	BV711	OK14	Mouse IgG2b, κ	Human	317440	BioLegend	1:50
CD8a	FITC	HIT8a	Mouse IgG1, κ	Human	300906	BioLegend	1:100
CD19	BV510	HIB19	Mouse IgG1, κ	Human	302241	BioLegend	1:20
CD47	FITC	CC2C6	Mouse IgG1, κ	Human	323106	BioLegend	1:100
CD107a	BB700	H4A3	Mouse IgG1, κ	Human	566558	BD Biosciences	1:200
EGFRvIII	FITC	DH8.3	Mouse IgG1	Human	NBP2-50599F	Novus Biologicals	1:200
Streptavidin	APC	None	None	Biotin	405207	BioLegend	1:200
Streptavidin	FITC	None	None	Biotin	405202	BioLegend	1:50
Viability dye	Catalog reference	Company	Final dilution
DAPI	564907	BD Biosciences	0.5X
DRAQ7	424001	BioLegend	1:1000
Zombie NIR	423105	BioLegend	1:5000

### Sheet: b) Antibody treatments
Table S5
Condition	Target	Clone	Host/Isotype	Reactivity	Catalog reference	Company	Application	Final concentration/dose
aCD47	CD47	B6.H12	Mouse IgG1, κ	Human	BE0019-1	Bio X Cell	On-cell blocking assay	10 µg/mL
aCD47	CD47	B6.H12	Mouse IgG1, κ	Human	BE0019-1	Bio X Cell	Mouse intratumoral injection	5 µg per injection
aCD47	CD47	B6.H12	Mouse IgG1, κ	Human	BE0019-1	Bio X Cell	Mouse intraperitoneal injection	100 µg per injection
Isotype	Unknown	MOPC-21	Mouse IgG1, κ	Non-reactive	BE0083	Bio X Cell	On-cell blocking assay	10 µg/mL
Isotype	Unknown	MOPC-21	Mouse IgG1, κ	Non-reactive	BE0083	Bio X Cell	Mouse intratumoral injection	5 µg per injection

### Sheet: b) IF antibodies and dyes
Table S5
Primary antibody	Clone	Host/Isotype	Reactivity	Catalog reference	Company	Final dilution
CD3	CD3-12	Rat IgG1	Human	MCA1477	Bio-Rad	1:100
CD206	E6T5J	Rabbit IgG	Human/Mouse/Rat	24595S	Cell Signaling Technology	1:200
EGFRvIII	RM419	Rabbit IgG	Human	MA5-36216	ThermoFisher Scientific	1:1000
GFAP	D1F4Q	Rabbit IgG	Human/Mouse/Rat	12389S	Cell Signaling Technology	1:500
IBA1	Polyclonal	Goat IgG	Human/Mouse/Rat	NB100-1028	Novus Biologicals	1:500
Ki67	SolA15	Rat IgG2a, κ	Human/Mouse/Rat	14-5698-82	ThermoFisher Scientific	1:500
TMEM119	28-3	Rabbit IgG	Mouse	ab209064	Abcam	1:500
Secondary antibody	Conjugate	Clone	Host/Isotype	Reactivity	Catalog reference	Company	Final dilution
Donkey anti-Rabbit	AF647	Polyclonal	Donkey IgG	Rabbit (H+L)	711-605-152	Jackson ImmunoResearch	1:300
Donkey anti-Rat	AF555	Polyclonal	Donkey IgG	Rat (H+L)	A78945	Invitrogen	1:1000
Donkey anti-Goat	AF488	Polyclonal	Donkey IgG	Goat (H+L)	705-545-147	Jackson ImmunoResearch	1:300
Nuclear stain	Catalog reference	Company	Final dilution
DAPI	564907	BD Biosciences	1X

### Sheet: c) IHC antibodies and reagents
Table S5
Primary antibody	Clone	Host/Isotype	Reactivity	Catalog reference	Company	Dilution
CD3	polyclonal	Rabbit IgG	Mouse/Rat/Human	ab5690	Abcam	1:100
CD68	E3O7V	Rabbit IgG	Mouse	97778S	Cell Signaling Technology	1:100
Detection reagent	Reactivity	Catalog reference	Company	Dilution
UIP anti-rabbit	Rabbit	414142F	Nicherei Biosciences Inc.	None

### Sheet: e) Spectral FC panel
Table S5
Fluorescently-tagged cell	Fluorescent protein
CAR T	mCherry
Tumor	mTagBFP2
Surface marker	Fluorophore	Clone	Host/Isotype	Reported reactivity	Catalog reference	Lot	Company	Stock concentration	Final dilution
AXL	AF488	175128	Rat IgG2a	Mouse	FAB8541G	AEWU0422121	R&D Systems	0.2 mg/mL	1:200
CD4	BUV496	GK1.5	Rat LEW	Human/Mouse	612952	2272360	BD Biosciences	0.2 mg/mL	1:800
CD8a	BV650	53-6.7	Rat IgG2a, κ	Human/Mouse	100742	B368585	BioLegend	0.2 mg/mL	1:200
CD11b	BV510	M1/70	Rat IgG2b, κ	Human/Mouse	101245	B376886	BioLegend	80 µg/mL	1:1600
CD11c	PE/Cy7	N418	Armenian Hamster IgG	Mouse	117317	B346714	BioLegend	0.2 mg/mL	1:3200
CD45	BUV737	30-F11	Rat LOU	Mouse	748371	23222187	BD Biosciences	0.2 mg/mL	1:6000
CD86	PE/Cy5	GL-1	Rat IgG2a, κ	Mouse	105016	B240898	BioLegend	0.2 mg/mL	1:1600
CD206	AF700	C068C2	Rat IgG2a, κ	Mouse	141734	B384250	BioLegend	0.5 mg/mL	1:100
EGFRvIII	PerCP	DH8.3	Mouse IgG1	Human	NBP2-50599PCP	D139305	Novus Biologicals	0.3 mg/mL	1:200
F4/80	BV605	BM8	Rat IgG2a, κ	Mouse	123133	B386425	BioLegend	0.1 mg/mL	1:50
LY6c	BV785	HK1.4	Rat IgG2c, κ	Mouse	128041	B371649	BioLegend	0.2 mg/mL	1:12000
LY6g	BUV563	1A8	Rat LEW	Mouse	612921	2343097	BD Biosciences	0.2 mg/mL	1:2500
MERTK	BV711	2B10C42	Rat IgG2a, κ	Mouse	151515	B354635	BioLegend	0.2 mg/mL	1:100
MHC-II	NF610-70S	M5/114.152	Rat IgG2b, κ	Mouse	M024T02B06	2511116	ThermoFisher Scientific	0.1 mg/mL	1:1600
P2RY12	APC-Fire810	S16007D	Rat IgG2b, κ	Mouse	848013	B343968	BioLegend	0.2 mg/mL	1:50
Siglec-H	APC	551	Rat IgG1, κ	Mouse	129612	B286621	BioLegend	0.2 mg/mL	1:150
XCR1	BV421	ZET	Mouse IgG2b, κ	Mouse/Rat	148216	B377550	BioLegend	0.2 mg/mL	1:100
Intracellular marker	Fluorophore	Clone	Host/Isotype	Reactivity	Catalog reference	Lot	Company	Stock concentration	Final dilution
TNF	PE	MP6-XT22	Rat IgG1, κ	Mouse	506305	B336284	BioLegend	0.2 mg/mL	1:100
Viability dye	Catalog reference	Company	Final dilution
Zombie NIR	423105	BioLegend	1:1600
Fc-blocking antibody	Target	Clone	Host/Isotype	Reported reactivity	Catalog reference	Lot	Company	Stock concentration	Final dilution
Human TruStain FcX	CD16/CD32/CD64	Unknown	Unknown	Human	422302	B369982	BioLegend	Unknown	1:50
TruStain FcX	CD16/CD32	93	Rat IgG2a, λ	Mouse	101320	B380119	BioLegend	0.5 mg/mL	1:50

### Sheet: f) Pharmacoscopy panel
Table S5
Fluorescently-tagged cell	Fluorescent protein	Co-staining panel
CAR T	mCherry	1 and 2
Conjugated antibody	Fluorophore	Clone	Host/Isotype	Reactivity	Catalog reference	Company	Final dilution	Co-staining panel
CD3	AF488	UCHT1	Mouse IgG1, κ	Human	300415	BioLegend	1:300	1
CD14	AF647	HCD14	Mouse IgG1, κ	Human	325612	BioLegend	1:300	1
Primary antibody	Clone	Host/Isotype	Reactivity	Catalog reference	Company	Final dilution	Co-staining panel
EGFRvIII	RM419	Rabbit IgG	Human	MA5-36216	ThermoFisher Scientific	1:150	2
NESTIN	10C2	Mouse IgG1, κ	Human	656802	BioLegend	1:150	2
Secondary antibody	Conjugate	Clone	Host/Isotype	Reactivity	Catalog reference	Company	Final dilution	Co-staining panel
Goat anti-Mouse	AF488	Polyclonal	Goat IgG	Mouse (H+L)	A32723TR	Invitrogen	1:500	2
Goat anti-Rabbit	AF647	Polyclonal	Goat IgG	Rabbit (H+L)	A32733	Invitrogen	1:500	2
Nuclear stain	Catalog reference	Company	Final concentration
DAPI	422801	BioLegend	4 µg/mL
