## Supplementary material for "Enhancing anti-EGFRvIII CAR T cell therapy against glioblastoma with a paracrine SIRPγ-derived CD47 blocker": Table S8

### Sheet: a) Brain tumor size
Table S8
Mouse	Condition	Total brain area (mm2)	Total tumor area (mm2)	Relative tumor area (%)
696_2L	Vehicle	140.753	0.33023	0.234617
696_2R	Vehicle	139.945	0.827769	0.591497
696_1L	Vehicle	159.648	7.65356	4.79402
696_NM	Vehicle	179.488	1.26751	0.70618
696_1R1L	Vehicle	128.86	16.5913	12.8754
696_1R	Vehicle	169.811	1.16393	0.685423
698_2L	Isotype	145.147	8.38342	5.7758
698_2R	Isotype	167.146	0	0
698_1L	Isotype	174.945	3.10076	1.77242
698_NM	Isotype	149.7	3.27524	2.18787
698_1R1L	Isotype	146.273	4.31238	2.94818
698_1R	Isotype	132.535	6.62386	4.99781
749_2L	aEGFRvIII CAR + aCD47	167.61	0.790151	0.471422
749_1L	aEGFRvIII CAR + aCD47	156.104	0.195439	0.125198
749_NM	aEGFRvIII CAR + aCD47	145.944	0	0
749_1R	aEGFRvIII CAR + aCD47	133.173	0	0
750_NM	aEGFRvIII CAR + aCD47	180.864	1.97507	1.09202
751_1R1L	aCD19 CAR	173.569	1.94972	1.12331
752_2L	aEGFRvIII CAR	154.311	1.53157	0.992521
752_2R	aEGFRvIII CAR	139.761	12.9164	9.24182
752_1L	aEGFRvIII CAR	179.062	5.87838	3.28287
752_NM	aEGFRvIII CAR	183.6	0	0
752_1R	aEGFRvIII CAR	163.766	0	0
754_1L	aCD47	138.699	3.6528	2.63362
754_NM	aCD47	175.719	3.41946	1.94598
754_1R1L	aCD47	138.793	0	0
754_1R	aCD47	172.188	5.80886	3.37356
755_2R	aCD47	147.492	1.28745	0.872893
755_1L	aCD47	159.088	0	0
755_1R	aEGFRvIII CAR	171.269	0	0
756_2L	aCD19 CAR	134.397	12.0986	9.00216
756_2R	aCD19 CAR	144.656	1.59271	1.10103
756_1L	aCD19 CAR	141.866	0	0
756_NM	aCD19 CAR	192.52	8.42851	4.37799
756_1R	aCD19 CAR	175.302	10.4661	5.97036
758_NM	aEGFRvIII-SGRP CAR	196.857	0	0
758_1R	aEGFRvIII-SGRP CAR	146.184	0	0
761_NM	aEGFRvIII-SGRP CAR	182.212	0	0
761_1R	aEGFRvIII-SGRP CAR	179.277	0	0
799_NM	aEGFRvIII-SGRP CAR	167.858	0	0
799_1R	aEGFRvIII-SGRP CAR	147.362	0	0

### Sheet: b) Multiplex IF cell counts
Table S8
Mouse	Condition	Region	EGFRvIII IF staining				CD3 IF staining				CD206/IBA1 IF staining
			EGFRvIII positive cells	Area (µm2)	EGFRvIII area (µm2)	EGFRvIII ratio	Total cells	CD3 positive cells	Area (µm2)	CD3 ratio	Total cells	CD206 positive cells	IBA1 positive cells	CD206:IBA1 cell ratio	Area (µm2)	CD206 ratio	IBA1 ratio	CD206:IBA1 area ratio
696_1L	Vehicle	Brain	88899	3.55836e+07	215032	0.6043	90183	1	3.52641e+07	0.00110886	88899	0	3034	0	3.55836e+07	0	3.41286	0
696_1L	Vehicle	Tumor core	26119	3.77289e+06	3.72348e+06	98.6904	26566	1	3.75536e+06	0.00376421	26119	0	5124	0	3.77289e+06	0	19.6179	0
696_1L	Vehicle	Tumor rim	5299	1.28712e+06	570472	44.3215	5442	0	1.283e+06	0	5299	0	1038	0	1.28712e+06	0	19.5886	0
696_1R1L	Vehicle	Brain	133232	4.38189e+07	1340.68	0.0030596	136129	0	4.50516e+07	0	133232	8257	7380	315	4.38189e+07	6.19746	5.53921	0.23643
696_1R1L	Vehicle	Tumor core	44852	6.00456e+06	5009845	83.4341	45815	0	6.24251e+06	0	44852	1113	8500	1044	6.00456e+06	2.48149	18.9512	2.32766
696_1R1L	Vehicle	Tumor rim	7303	1.48491e+06	441936	29.7618	6490	0	1.51754e+06	0	7303	28	2401	8	1.48491e+06	0.383404	32.8769	0.109544
698_1L	Isotype	Brain	0	4.46849e+07	65117.4	0	NA	NA	NA	NA	101007	271	18173	109	4.46849e+07	0.268298	17.9918	0.107913
698_1L	Isotype	Tumor core	0	3.3558e+06	2.79453e+06	0	NA	NA	NA	NA	24008	2404	1895	2910	3.3558e+06	10.0133	7.8932	12.121
698_1L	Isotype	Tumor rim	0	1164211	374292	0	NA	NA	NA	NA	5466	65	1411	35	1164211	1.18917	25.8141	0.640322
698_1R1L	Isotype	Brain	116607	55216165	78930.8	0.142949	121644	14	5.53996e+07	0.011509	116607	421	25265	592	55216165	0.361042	21.6668	0.507688
698_1R1L	Isotype	Tumor core	27675	4.05814e+06	2.34325e+06	57.7421	28112	0	4086008	0	27675	3995	3279	6702	4.05814e+06	14.4354	11.8482	24.2168
698_1R1L	Isotype	Tumor rim	4872	1.24773e+06	335746	26.9086	4753	0	1.20325e+06	0	4872	193	1183	223	1.24773e+06	3.96141	24.2816	4.57718
749_2L	aEGFRvIII CAR + aCD47	Brain	118765	4.95311e+07	68999.1	0.139305	130654	63	4.97518e+07	0.048219	118765	321	1115	9	4.95311e+07	0.270282	0.938829	0.00757799
749_2L	aEGFRvIII CAR + aCD47	Tumor core	5544	730257	377244	51.6591	5641	53	711456	0.93955	5544	3	2018	8	730257	0.0541126	36.3997	0.1443
749_2L	aEGFRvIII CAR + aCD47	Tumor rim	2888	576408	98924.9	17.1623	3071	35	540745	1.13969	2888	0	806	0	576408	0	27.9086	0
750_NM	aEGFRvIII CAR + aCD47	Brain	93654	4.15988e+07	156051	0.375134	97020	85	4.26949e+07	0.0876108	93654	175	8946	66	4.15988e+07	0.186858	9.55218	0.0704722
750_NM	aEGFRvIII CAR + aCD47	Tumor core	17086	2.78011e+06	612251	22.0226	3860	28	1.02371e+06	0.725389	17086	601	3703	1138	2.78011e+06	3.5175	21.6727	6.66042
750_NM	aEGFRvIII CAR + aCD47	Tumor rim	3849	1.06619e+06	63713.8	5.97581	17066	118	2.75196e+06	0.691433	3849	11	580	16	1.06619e+06	0.285789	15.0688	0.415692
751_1R1L	aCD19 CAR	Brain	95316	4.60306e+07	188.76	0.000410076	110628	329	4.47035e+07	0.297393	106478	298	2241	33	4.49435e+07	0.27987	2.10466	0.0309923
751_1R1L	aCD19 CAR	Tumor core	13610	2578564	1.47667e+06	57.2672	10510	174	1348724	1.65557	10548	634	2113	883	1.37767e+06	6.01062	20.0322	8.37126
751_1R1L	aCD19 CAR	Tumor rim	3932	1.00164e+06	52789.9	5.27033	3879	118	798572	3.04202	3590	200	233	149	780702	5.57103	6.49025	4.15042
752_1L	aEGFRvIII CAR	Brain	120563	50924121	128773	0.252873	122158	877	5.22011e+07	0.717923	120563	691	1249	16	50924121	0.573144	1.03597	0.0132711
752_1L	aEGFRvIII CAR	Tumor core	31219	4.17476e+06	715783	17.1455	29776	1157	3.97765e+06	3.88568	31219	2723	2365	896	4.17476e+06	8.72225	7.57551	2.87005
752_1L	aEGFRvIII CAR	Tumor rim	5328	1.22642e+06	98963.6	8.06928	6287	582	1.24241e+06	9.2572	5328	27	476	3	1.22642e+06	0.506757	8.93393	0.0563063
752_2L	aEGFRvIII CAR	Brain	106478	4.49435e+07	2628.12	0.00584761	132525	39	4.81958e+07	0.0294284	40437	153	0	0	1.01145e+07	0.378366	0	0
752_2L	aEGFRvIII CAR	Tumor core	10548	1.37767e+06	3809.08	0.276488	4956	14	858506	0.282486	2349	55	0	0	343138	2.34142	0	0
752_2L	aEGFRvIII CAR	Tumor rim	3590	780702	1001.88	0.128331	2274	0	597094	0	4431	328	0	0	530415	7.40239	0	0
754_1L	aCD47	Brain	40437	1.01145e+07	9.68	9.57045e-05	150222	12	5.23548e+07	0.00798818	147135	1049	26363	462	5.20057e+07	0.712951	17.9176	0.313997
754_1L	aCD47	Tumor core	2349	343138	440.44	0.128357	18874	0	2.36976e+06	0	19042	1218	3202	1890	2.44282e+06	6.39639	16.8155	9.92543
754_1L	aCD47	Tumor rim	4431	530415	76021.9	14.3325	4839	1	944074	0.0206654	4303	40	2309	106	938388	0.929584	53.6602	2.4634
754_NM	aCD47	Brain	147135	5.20057e+07	14776.5	0.0284133	100499	112	4.53452e+07	0.111444	103247	125	6525	37	44759552	0.121069	6.3198	0.0358364
754_NM	aCD47	Tumor core	19042	2.44282e+06	2.44265e+06	99.9932	62586	128	9.31118e+06	0.204519	64292	2626	9207	9936	9.32035e+06	4.08449	14.3206	15.4545
754_NM	aCD47	Tumor rim	4303	938388	322315	34.3478	8949	37	2.01219e+06	0.413454	9034	150	2201	682	2.08998e+06	1.66039	24.3635	7.54926
756_2L	aCD47	Brain	103247	44759552	1340.68	0.0029953	103552	110	4.58008e+07	0.106227	95316	652	5789	30	4.60306e+07	0.68404	6.07348	0.0314743
756_2L	aCD47	Tumor core	64292	9.32035e+06	7.70754e+06	82.6958	14087	41	2.54104e+06	0.291048	13610	836	1388	1067	2578564	6.14254	10.1984	7.83982
756_2L	aCD47	Tumor rim	9034	2.08998e+06	423505	20.2636	4272	43	957735	1.00655	3932	33	897	56	1.00164e+06	0.839268	22.8128	1.42421
758_NM	aEGFRvIII-SGRP CAR	Brain	63943	3.0044e+07	0	0	65733	5	3.03836e+07	0.00760653	63943	0	0	0	3.0044e+07	0	0	0
758_NM	aEGFRvIII-SGRP CAR	Tumor core	0	0	0	0	65733	0	0	0	0	0	0	0	0	0	0	0
758_NM	aEGFRvIII-SGRP CAR	Tumor rim	0	0	0	0	65733	0	0	0	0	0	0	0	0	0	0	0
799_1R	aEGFRvIII-SGRP CAR	Brain	125350	5.96665e+07	1379.4	0.00231185	126393	5	6.01421e+07	0.00395592	125350	0	0	0	5.96665e+07	0	0	0
799_1R	aEGFRvIII-SGRP CAR	Tumor core	0	0	0	0	126393	0	0	0	0	0	0	0	0	0	0	0
799_1R	aEGFRvIII-SGRP CAR	Tumor rim	0	0	0	0	126393	0	0	0	0	0	0	0	0	0	0	0

### Sheet: c) CD3 IHC cell counts
Table S8
Mouse	Condition	Region	Total cell number	CD3 negative cells	CD3 positive cells	CD3 positivity (%)	Area (µm2)	CD3 positivity per mm2
749_2L	aEGFRvIII CAR + aCD47	Brain	233913	233837	76	0.0325	8.28313e+07	0.9175
749_2L	aEGFRvIII CAR + aCD47	Tumor core	6552	6354	198	3.022	818019	242.05
749_2L	aEGFRvIII CAR + aCD47	Tumor rim	2736	2674	62	2.266	640438	96.81
749_1L	aEGFRvIII CAR + aCD47	Brain	235379	235024	355	0.1508	7.39997e+07	4.797
749_1L	aEGFRvIII CAR + aCD47	Tumor core	872	872	0	0	91856.9	0
749_1L	aEGFRvIII CAR + aCD47	Tumor rim	2609	2596	13	0.4983	417168	31.16
751_1R1L	aCD19 CAR	Brain	329169	328768	401	0.1218	1.18796e+08	3.376
751_1R1L	aCD19 CAR	Tumor core	4832	4579	253	5.236	770646	328.3
751_1R1L	aCD19 CAR	Tumor rim	18462	17969	493	2.67	1.47714e+06	333.75
752_2L	aEGFRvIII CAR	Brain	345060	344290	770	0.2231	1.23036e+08	6.258
752_2L	aEGFRvIII CAR	Tumor core	11285	10990	295	2.614	1.38984e+06	212.25
752_2L	aEGFRvIII CAR	Tumor rim	4215	4062	153	3.63	782179	195.61
752_2R	aEGFRvIII CAR	Brain	291892	291892	0	0	100189779	0
752_2R	aEGFRvIII CAR	Tumor core	70901	70901	0	0	1.01951e+07	0
752_2R	aEGFRvIII CAR	Tumor rim	27554	27554	0	0	5.74271e+06	0
752_1L	aEGFRvIII CAR	Brain	109081	109081	0	0	4.35431e+07	0
752_1L	aEGFRvIII CAR	Tumor core	39396	39396	0	0	5.11906e+06	0
752_1L	aEGFRvIII CAR	Tumor rim	6920	6920	0	0	1.39058e+06	0
752_1R	aEGFRvIII CAR	Brain	326778	326364	414	0.1267	102475481	4.04
752_1R	aEGFRvIII CAR	Tumor core	4495	4424	71	1.58	588644	120.62
752_1R	aEGFRvIII CAR	Tumor rim	2549	2525	24	0.9415	611555	39.24
756_2R	aCD19 CAR	Brain	165046	164904	142	0.086	4.92646e+07	2.882
756_2R	aCD19 CAR	Tumor core	2277	2277	0	0	267794	0
756_2R	aCD19 CAR	Tumor rim	2015	2015	0	0	401998	0
756_NM	aCD19 CAR	Brain	196824	196215	609	0.3094	6.79375e+07	8.964
756_NM	aCD19 CAR	Tumor core	56883	56551	332	0.5837	7.72794e+06	42.96
756_NM	aCD19 CAR	Tumor rim	12848	12545	303	2.358	2.3543e+06	128.7
761_NM	aEGFRvIII-SGRP CAR	Brain	326913	325175	1738	0.5316	1.18369e+08	14.68
761_NM	aEGFRvIII-SGRP CAR	Tumor core	1582	1521	61	3.856	306287	199.16
761_NM	aEGFRvIII-SGRP CAR	Tumor rim	1752	1630	122	6.963	406196	300.35
880_NM	aEGFRvIII-SGRP CAR	Brain	133247	133211	36	0.027	5.67231e+07	0.6347
880_NM	aEGFRvIII-SGRP CAR	Tumor core	2091	2080	11	0.5261	322385	34.12
880_NM	aEGFRvIII-SGRP CAR	Tumor rim	1533	1518	15	0.9785	393417	38.13
880_1R	aEGFRvIII-SGRP CAR	Brain	212959	212817	142	0.0667	9.0562e+07	1.568
880_1R	aEGFRvIII-SGRP CAR	Tumor core	6412	6333	79	1.232	990917	79.72
880_1R	aEGFRvIII-SGRP CAR	Tumor rim	3796	3764	32	0.843	1.01638e+06	31.48

### Sheet: d) CD68 IHC cell counts
Table S8
Mouse	Condition	Region	Total cell number	CD68 negative cells	CD68 positive cells	CD68 positivity (%)	Area (µm2)	CD68 positivity per mm2
696_1L	Vehicle	Brain	87883	83613	4270	4.859	2.68434e+07	159.07
696_1L	Vehicle	Tumor core	25407	17131	8276	32.57	2.8373e+06	2916.9
696_1L	Vehicle	Tumor rim	6025	3673	2352	39.04	1.03243e+06	2278.1
696_1R1L	Vehicle	Brain	104981	102130	2851	2.716	41612556	68.51
696_1R1L	Vehicle	Tumor core	45005	30058	14947	33.21	5.49302e+06	2721.1
696_1R1L	Vehicle	Tumor rim	6767	4384	2383	35.22	1.40408e+06	1697.2
698_1L	Isotype	Brain	88673	86258	2415	2.723	4.95441e+07	48.74
698_1L	Isotype	Tumor core	38201	19614	18587	48.66	3.94847e+06	4707.4
698_1L	Isotype	Tumor rim	9446	4793	4653	49.26	1.27025e+06	3663.1
698_1R1L	Isotype	Brain	85381	82805	2576	3.017	5.03645e+07	51.15
698_1R1L	Isotype	Tumor core	35631	16815	18816	52.81	4.50046e+06	4180.9
698_1R1L	Isotype	Tumor rim	3568	1507	2061	57.76	1265857	1628.1
749_2L	aEGFRvIII CAR + aCD47	Brain	93964	91362	2602	2.769	4.73725e+07	54.93
749_2L	aEGFRvIII CAR + aCD47	Tumor core	7379	3289	4090	55.43	793023	5157.5
749_2L	aEGFRvIII CAR + aCD47	Tumor rim	2994	1481	1513	50.53	584531	2588.4
750_NM	aEGFRvIII CAR + aCD47	Brain	129763	124743	5020	3.869	4.4342e+07	113.21
750_NM	aEGFRvIII CAR + aCD47	Tumor core	32692	11845	20847	63.77	3.14994e+06	6618.2
750_NM	aEGFRvIII CAR + aCD47	Tumor rim	8296	4264	4032	48.6	1158865	3479.3
751_1R1L	aCD19 CAR	Brain	175920	169924	5996	3.408	4.37613e+07	137.02
751_1R1L	aCD19 CAR	Tumor core	39671	12463	27208	68.58	3.95773e+06	6874.6
751_1R1L	aCD19 CAR	Tumor rim	8280	4144	4136	49.95	1.20945e+06	3419.7
752_2L	aEGFRvIII CAR	Brain	133789	130159	3630	2.713	4.71677e+07	76.96
752_2L	aEGFRvIII CAR	Tumor core	17591	7370	10221	58.1	1.7141e+06	5962.9
752_2L	aEGFRvIII CAR	Tumor rim	4946	2738	2208	44.64	849214	2600.1
752_1L	aEGFRvIII CAR	Brain	152112	147967	4145	2.725	4.85751e+07	85.33
752_1L	aEGFRvIII CAR	Tumor core	42561	16204	26357	61.93	3.80718e+06	6923
752_1L	aEGFRvIII CAR	Tumor rim	9038	4349	4689	51.88	1.16941e+06	4009.7
754_NM	aCD47	Brain	120277	116402	3875	3.222	4.74754e+07	81.62
754_NM	aCD47	Tumor core	23456	14749	8707	37.12	2.47205e+06	3522.2
754_NM	aCD47	Tumor rim	4996	3583	1413	28.28	931130	1517.5
756_2L	aCD47	Brain	91227	89570	1657	1.816	3.99419e+07	41.49
756_2L	aCD47	Tumor core	54219	35321	18898	34.85	6.8095e+06	2775.2
756_2L	aCD47	Tumor rim	9038	6428	2610	28.88	1.76953e+06	1475
761_NM	aEGFRvIII-SGRP CAR	Brain	111034	102740	8294	7.47	4.58346e+07	180.96
761_NM	aEGFRvIII-SGRP CAR	Tumor core	3448	1012	2436	70.65	349751	6965
761_NM	aEGFRvIII-SGRP CAR	Tumor rim	2919	1375	1544	52.89	469766	3286.7
880_NM	aEGFRvIII-SGRP CAR	Brain	261005	254956	6049	2.318	1.08986e+08	55.5
880_NM	aEGFRvIII-SGRP CAR	Tumor core	3967	891	3076	77.54	389270	7902
880_NM	aEGFRvIII-SGRP CAR	Tumor rim	4413	1636	2777	62.93	624347	4447.9

### Sheet: e) Spleen size
Table S8
Mouse	Condition	Spleen length (mm)	Bodyweight (g)	Spleen length to bodyweight ratio
696_1L	Vehicle	12	23.8	0.504202
696_1R	Vehicle	10	25	0.4
696_1R1L	Vehicle	13	28	0.464286
696_2L	Vehicle	13	27.5	0.472727
696_2R	Vehicle	9	19.2	0.46875
696_NM	Vehicle	12	29.8	0.402685
698_1L	Isotype	16	29.2	0.547945
698_1R	Isotype	13	32.7	0.397554
698_1R1L	Isotype	14	29.8	0.469799
698_2L	Isotype	13	32.6	0.398773
698_2R	Isotype	13	32.2	0.403727
698_NM	Isotype	15	30.4	0.493421
749_1L	aEGFRvIII CAR + aCD47	11	23.6	0.466102
749_1R	aEGFRvIII CAR + aCD47	16	29.9	0.535117
749_2L	aEGFRvIII CAR + aCD47	15	29.9	0.501672
749_2R	aEGFRvIII CAR + aCD47	12	25.9	0.46332
749_NM	aEGFRvIII CAR + aCD47	11	26.1	0.421456
750_NM	aEGFRvIII CAR + aCD47	13	24.9	0.522088
751_1R1L	aCD19 CAR	11	30	0.366667
752_1L	aEGFRvIII CAR	11	27.7	0.397112
752_1R	aEGFRvIII CAR	13	32.9	0.395137
752_2L	aEGFRvIII CAR	12	28.2	0.425532
752_2R	aEGFRvIII CAR	13	34.7	0.37464
752_NM	aEGFRvIII CAR	12	30.8	0.38961
754_1L	aCD47	11	23	0.478261
754_1R	aCD47	13	27.8	0.467626
754_1R1L	aCD47	15	22.8	0.657895
754_NM	aCD47	13	27	0.481481
755_1L	aCD47	10	24.1	0.414938
755_1R	aEGFRvIII CAR	13	33.2	0.391566
755_2R	aCD47	10	28.4	0.352113
756_1L	aCD19 CAR	11	29.2	0.376712
756_1R	aCD19 CAR	13	30.4	0.427632
756_2L	aCD19 CAR	12	28.9	0.415225
756_2R	aCD19 CAR	12	22.5	0.533333
756_NM	aCD19 CAR	11	27.7	0.397112
758_1R	aEGFRvIII-SGRP CAR	11	29	0.37931
758_NM	aEGFRvIII-SGRP CAR	12	33	0.363636
761_1R	aEGFRvIII-SGRP CAR	15	33	0.454545
761_NM	aEGFRvIII-SGRP CAR	20	27	0.740741
799_1L	aEGFRvIII-SGRP CAR	10	29	0.344828
799_1R	aEGFRvIII-SGRP CAR	10	28	0.357143
