## Supplementary material for "Enhancing anti-EGFRvIII CAR T cell therapy against glioblastoma with a paracrine SIRPγ-derived CD47 blocker": Table S9

### Sheet: Clinical data
Table S9
Patient code	Sex	Age	Date of diagnosis (yyyy-mm-dd)	GBM subtype	EGFRvIII mutation	EGFRwt amplification status	IDH status	MGMT promotor methylation status	Pre-existing conditions	Steroid dosage during surgery	Additional information
BTB 635	Male	64	2020-06-01	Classical	Detected	Amplified	Wild-type	Methlyated	Chronic alcoholism, depression	None	None
BTB 639	Female	55	2020-07-01	Classical	Detected	Amplified	Wild-type	Methlyated	None	10 mg of fortecortin	Postoperative wound infection
BTB 676	Male	71	2021-08-01	Classical	Detected	Amplified	Wild-type	Methylated	Arterial hypertension, structural epilepsy, deep vein thrombosis	None	None
BTB 691	Male	63	2021-11-01	Proneural	Not detected	Non amplified	Wild-type	Non methylated	Arterial hypertension	None	Early postoperative meningitis
BTB 692	Male	80	2021-11-01	RTK II	Detected	Amplified	Wild-type	Methylated	Prostate carcinoma, atrial fibrillation	4 mg of fortecortin	None
BTB 716	Male	82	2022-06-01	Proneural	Not detected	Non amplified	Wild-type	Non methylated	Prostate carcinoma, arterial hypertension, diabetes mellitus	4 mg of fortecortin	None
BTB 739	Male	59	2022-11-01	Classical	Detected	Amplified	Wild-type	Methlyated	Chronic obstructive pulmonary disease	None	None
