## Supplementary material for "Enhancing anti-EGFRvIII CAR T cell therapy against glioblastoma with a paracrine SIRPγ-derived CD47 blocker": Table S11

### Sheet: a) EGFRvIII cell counts
Table S11
Condition	BTB 635 EGFRvIII+	BTB 639 EGFRvIII+	BTB 676 EGFRvIII+	BTB 692 EGFRvIII+	BTB 739 EGFRvIII+
PBS	248	53	88	53	20
PBS	348	51	85	52	23
PBS	382	43	72	60	17
PBS	259	63	55	57	20
PBS	298	31	38	32	11
PBS	392	34	62	41	11
aCD19 CAR	226	21	37	25	8
aCD19 CAR	271	23	43	22	5
aCD19 CAR	189	22	26	17	6
aCD19 CAR	209	14	28	23	13
aCD19 CAR	196	17	17	19	0
aCD19-SGRP CAR	129	14	22	16	2
aCD19-SGRP CAR	229	19	27	15	12
aCD19-SGRP CAR	167	16	17	12	5
aCD19-SGRP CAR	196	16	19	17	2
aCD19-SGRP CAR	101	14	16	31	7
aEGFRvIII CAR	59	0	7	13	2
aEGFRvIII CAR	55	6	7	8	5
aEGFRvIII CAR	81	8	6	12	2
aEGFRvIII CAR	52	7	9	6	0
aEGFRvIII CAR	54	5	5	12	1
aEGFRvIII-SGRP CAR	101	3	3	11	2
aEGFRvIII-SGRP CAR	102	11	15	7	3
aEGFRvIII-SGRP CAR	86	5	5	14	3
aEGFRvIII-SGRP CAR	76	4	3	11	1
aEGFRvIII-SGRP CAR	103	3	7	5	2

### Sheet: b) NESTIN cell counts
Table S11
Condition	BTB 635 NESTIN+	BTB 639 NESTIN+	BTB 676 NESTIN+	BTB 692 NESTIN+	BTB 739 NESTIN+
PBS	57	35	107	58	78
PBS	103	50	126	57	72
PBS	114	52	125	81	94
PBS	94	47	84	78	123
PBS	118	35	99	65	88
PBS	110	39	101	53	95
aCD19 CAR	66	17	58	36	46
aCD19 CAR	62	17	71	33	39
aCD19 CAR	46	27	60	38	35
aCD19 CAR	56	25	48	34	49
aCD19 CAR	51	26	35	18	30
aCD19-SGRP CAR	25	26	34	24	32
aCD19-SGRP CAR	47	13	44	19	40
aCD19-SGRP CAR	40	29	38	13	28
aCD19-SGRP CAR	52	12	23	25	41
aCD19-SGRP CAR	21	13	40	27	23
aEGFRvIII CAR	48	7	2	9	23
aEGFRvIII CAR	43	11	15	10	45
aEGFRvIII CAR	43	19	18	21	33
aEGFRvIII CAR	44	27	22	26	32
aEGFRvIII CAR	35	17	11	19	38
aEGFRvIII-SGRP CAR	44	12	13	9	32
aEGFRvIII-SGRP CAR	53	26	24	26	44
aEGFRvIII-SGRP CAR	54	12	16	24	50
aEGFRvIII-SGRP CAR	52	23	21	23	57
aEGFRvIII-SGRP CAR	47	11	16	11	48

### Sheet: c) CD14 cell counts
Table S11
Condition	BTB 635 CD14+	BTB 639 CD14+	BTB 676 CD14+	BTB 692 CD14+	BTB 739 CD14+
PBS	279	315	255	906	135
PBS	222	283	258	730	142
PBS	249	272	213	858	118
PBS	239	340	188	815	133
PBS	262	285	253	923	200
PBS	233	346	277	920	186
aCD19 CAR	150	210	124	508	74
aCD19 CAR	180	208	125	392	65
aCD19 CAR	105	157	91	376	134
aCD19 CAR	141	145	151	563	129
aCD19 CAR	189	161	103	472	83
aCD19-SGRP CAR	101	133	101	422	80
aCD19-SGRP CAR	106	128	99	361	83
aCD19-SGRP CAR	101	157	200	350	74
aCD19-SGRP CAR	91	144	136	391	177
aCD19-SGRP CAR	141	175	210	536	174
aEGFRvIII CAR	43	99	50	233	19
aEGFRvIII CAR	61	70	67	247	25
aEGFRvIII CAR	50	73	60	252	47
aEGFRvIII CAR	61	73	94	174	130
aEGFRvIII CAR	85	172	101	277	118
aEGFRvIII-SGRP CAR	35	90	51	232	45
aEGFRvIII-SGRP CAR	75	67	43	257	57
aEGFRvIII-SGRP CAR	95	87	52	271	106
aEGFRvIII-SGRP CAR	69	96	110	324	105
aEGFRvIII-SGRP CAR	81	115	95	249	109
